# The evolution and convergence of mutation spectra across mammals

**DOI:** 10.1101/2023.12.02.569698

**Authors:** A. Talenti, T. Wilkinson, L.J. Morrison, J.G.D. Prendergast

## Abstract

Despite the key role genetic mutations play in shaping phenotypic differences between species, little is currently known about the evolution of germline mutation spectra across mammals. Domesticated species are likely particularly interesting case studies because of their high mutation rates and complex evolutionary histories, which can span multiple founding events and genetic bottlenecks. Here we have developed a new reusable workflow, nSPECTRa, that can undertake the key steps in characterising mutation spectra, from determining ancestral alleles to characterising multiple forms of variation. We apply nSPECTRa to seven species, including several that have undergone domestication, and highlight how nSPECTRa can provide important novel insights into mutation rate evolution. While mutation spectra most often show marked differences between species and even breeds, certain mutation types have risen to a high frequency in subpopulations of different species, indicative of convergent evolution in mutation rates. This includes the previously characterized TCC->TTC change enriched among European humans, which is also enriched among East Asian cattle. We show Indicine cattle are particularly interesting examples of how different mutation spectra segregate within a population and subsequently spread across the globe. Together, this work has important implications for understanding the control and evolution of mammalian mutation rates.
