## Supplementary Data 1 for "The evolution and convergence of mutation spectra across mammals"

### Sheet: Sheet1
	Bos_taurus	Bubalus_bubali	Syncerus_caffer	Equus_caballus	Sus_scrofa	Canis_lupus_familiaris	Homo_sapiens
SBS1	0.491663	0.565372	0.508605	0.632599	0.293427	0.553757	0.436083
SBS2	0.251931	0.290455	0.278728	0.19012	0.260408	0.262032	0.177919
SBS3	0.642975	0.635792	0.646981	0.615844	0.677288	0.634392	0.648971
SBS4	0.265509	0.281351	0.298888	0.274843	0.270482	0.288959	0.274598
SBS5	0.917367	0.882214	0.901275	0.844429	0.941953	0.873472	0.910336
SBS6	0.597748	0.667463	0.604439	0.672164	0.456599	0.686648	0.5281
SBS7a	0.345319	0.389178	0.368406	0.280847	0.351193	0.381888	0.266235
SBS7b	0.416329	0.454552	0.425436	0.35468	0.417559	0.492656	0.350925
SBS7c	0.18754	0.186502	0.194927	0.171927	0.202848	0.186423	0.177631
SBS7d	0.294115	0.288809	0.28725	0.289275	0.334369	0.277584	0.284374
SBS8	0.307247	0.316265	0.33957	0.311861	0.317466	0.320876	0.323461
SBS9	0.495018	0.470131	0.494921	0.45937	0.517502	0.445652	0.486161
SBS10a	0.0919123	0.0980272	0.114516	0.0783701	0.0786934	0.0893102	0.0804349
SBS10b	0.277747	0.321381	0.302209	0.30144	0.210773	0.303187	0.231857
SBS10c	0.340937	0.337576	0.364814	0.328145	0.340964	0.327897	0.338667
SBS10d	0.130235	0.133789	0.157558	0.113759	0.120095	0.123584	0.121441
SBS11	0.430528	0.465243	0.439933	0.357967	0.453324	0.497727	0.368844
SBS12	0.599549	0.509169	0.564252	0.564768	0.693075	0.495029	0.655604
SBS13	0.118149	0.119675	0.115567	0.115819	0.0912815	0.0892346	0.122135
SBS14	0.200864	0.209291	0.225658	0.2133	0.194694	0.203904	0.198051
SBS15	0.42592	0.479378	0.432341	0.497311	0.326455	0.497206	0.384499
SBS16	0.505469	0.413624	0.44849	0.427341	0.521399	0.381239	0.546707
SBS17a	0.177499	0.167884	0.180805	0.184039	0.241533	0.173768	0.192429
SBS17b	0.0729776	0.0765095	0.0715879	0.0736499	0.0741883	0.0582051	0.0697876
SBS18	0.2856	0.307287	0.324361	0.291924	0.260732	0.300846	0.266801
SBS19	0.44432	0.474724	0.44325	0.362461	0.459808	0.535373	0.38012
SBS20	0.315423	0.322192	0.32682	0.312938	0.324746	0.334129	0.30846
SBS21	0.329337	0.313076	0.329369	0.373745	0.398598	0.305493	0.347119
SBS22	0.129488	0.136541	0.141638	0.135821	0.140018	0.141057	0.133737
SBS23	0.431605	0.462804	0.42591	0.369868	0.442463	0.532353	0.385968
SBS24	0.292914	0.314738	0.315427	0.307553	0.286566	0.328261	0.296751
SBS25	0.610321	0.613988	0.626616	0.611673	0.611134	0.607706	0.600863
SBS26	0.618673	0.536197	0.597382	0.608222	0.716204	0.523153	0.693169
SBS27	0.142265	0.151666	0.151526	0.134375	0.140948	0.154067	0.12755
SBS28	0.115236	0.109109	0.116548	0.103796	0.103395	0.0839545	0.101741
SBS29	0.259435	0.285253	0.296419	0.296458	0.230479	0.286144	0.264203
SBS30	0.552943	0.598474	0.56197	0.453177	0.564561	0.616977	0.452668
SBS31	0.454765	0.467274	0.451973	0.400733	0.467671	0.522667	0.425227
SBS32	0.563514	0.605162	0.581772	0.499789	0.567545	0.611565	0.481905
SBS33	0.361645	0.324641	0.376732	0.365953	0.436534	0.326352	0.411428
SBS34	0.0883781	0.0959667	0.0978903	0.0830552	0.0812976	0.0962082	0.0850068
SBS35	0.283368	0.303835	0.302464	0.281261	0.288212	0.335981	0.28579
SBS36	0.193517	0.205104	0.228652	0.18604	0.179079	0.196555	0.181499
SBS37	0.557947	0.492316	0.520116	0.531121	0.613588	0.46463	0.566809
SBS38	0.107622	0.114513	0.125907	0.119355	0.106826	0.111334	0.106218
SBS39	0.458168	0.458842	0.452142	0.47409	0.441669	0.429225	0.469224
SBS40	0.685653	0.682674	0.699126	0.618592	0.716516	0.665639	0.660894
SBS41	0.408954	0.391564	0.405776	0.379542	0.409019	0.369899	0.392182
SBS42	0.435109	0.456814	0.442034	0.393143	0.462886	0.50616	0.419986
SBS43	0.145869	0.143405	0.152041	0.152314	0.166699	0.13745	0.140012
SBS44	0.583593	0.588694	0.587131	0.558162	0.602505	0.607268	0.561579
SBS45	0.108167	0.117312	0.131786	0.123523	0.104079	0.114662	0.110279
SBS46	0.574348	0.537279	0.56493	0.55216	0.667109	0.533216	0.585399
SBS47	0.208973	0.223452	0.231126	0.189266	0.213784	0.217382	0.185182
SBS48	0.0223757	0.0287299	0.0257279	0.0329582	0.0182732	0.025318	0.0214069
SBS49	0.0429145	0.0516701	0.0502434	0.0640321	0.0400015	0.0482972	0.0444287
SBS50	0.295796	0.320048	0.32646	0.285305	0.304449	0.320843	0.276261
SBS51	0.29276	0.309174	0.314092	0.287383	0.296752	0.305272	0.273098
SBS52	0.0919394	0.0976789	0.111623	0.0877729	0.0822567	0.0901669	0.0824661
SBS53	0.166992	0.172025	0.175202	0.17927	0.163718	0.171282	0.164684
SBS54	0.555759	0.47939	0.565158	0.544766	0.631597	0.485046	0.671794
SBS55	0.156562	0.164074	0.170761	0.157884	0.154518	0.151571	0.150081
SBS56	0.125006	0.126737	0.149937	0.108569	0.111331	0.114966	0.116155
SBS57	0.429749	0.409017	0.42034	0.382225	0.442809	0.400046	0.402756
SBS58	0.494527	0.496316	0.501635	0.429177	0.511688	0.482482	0.44424
SBS59	0.0821529	0.0850748	0.0953032	0.0921265	0.0864431	0.086513	0.0868359
SBS60	0.0609812	0.0641007	0.0693078	0.063146	0.0606579	0.0587256	0.0554989
SBS84	0.420889	0.446313	0.418569	0.37174	0.442749	0.487337	0.380637
SBS85	0.355076	0.327935	0.343239	0.318914	0.384208	0.310892	0.3468
SBS86	0.284639	0.298397	0.281112	0.311252	0.238219	0.263788	0.284929
SBS87	0.518912	0.579661	0.527657	0.628853	0.35408	0.577893	0.466221
SBS88	0.413439	0.34339	0.366183	0.34512	0.414383	0.309505	0.413677
SBS89	0.573015	0.576869	0.590223	0.534073	0.58796	0.562728	0.556096
SBS90	0.0766797	0.081437	0.0864001	0.0683047	0.0767235	0.0768489	0.0654574
SBS91	0.0991652	0.109761	0.116653	0.0889761	0.0918961	0.103067	0.0852621
SBS92	0.774737	0.73029	0.749809	0.702493	0.807398	0.731959	0.782311
SBS93	0.484723	0.470525	0.482513	0.477517	0.486603	0.444665	0.473664
SBS94	0.513951	0.531722	0.530546	0.519707	0.494291	0.538489	0.499459
SBS95	0.341847	0.361066	0.378847	0.344758	0.350363	0.371655	0.338714
