## Supplementary Data 2 for "The evolution and convergence of mutation spectra across mammals"

### Sheet: Sheet1
Species	Genome	Accession
Capra hircus	Pashmina	GCA_009823495.1
Capra hircus	CHIR2	GCA_000317765.2
Capra hircus	ARS1.0	GCF_001704415.2
Capra hircus	Black Bengal	GCA_004361675.1
Capra ibex	IBX	GCA_006410555.1
Capra sibirica	ASM318261v2	GCA_003182615.2
Capra aegagrus	CapAeg1.0	GCA_000978405.1
Capra aegagrus	Caeg1	GCA_000765075.1
Bos taurus taurus	ARS-UCD1.2	GCF_002263795.1
Bos taurus taurus	UOA_Brahman_1	GCA_003369685.2
Bos taurus taurus	UOA_Angus_1	GCA_003369685.2
Bos taurus indicus	ROSLIN_BTT_NDA1	GCA_905123515.1
Bos taurus indicus	ROSLIN_BTI_ANK1	GCA_905123885.1
Bos grunniens	BosGru3.0	GCA_005887515.2
Bubalus bubalis	UOA_WB_1	GCF_003121395.1
Syncerus caffer	synceruscaffer	GCA_902825105.1
Sus scrofa	SusScrofa_11.1	GCF_000003025.6
